# Unveiling vertebrate biodiversity in arid and semi-arid terrestrial ecosystems through eDNA metabarcoding at savanna waterholes

**DOI:** 10.1101/2025.10.06.680638

**Authors:** Tamara Schenekar, Janine Baxter, Irmgard Sedlmayr, Julia Gladitsch, Sibusiso Mahlangu, Monica Mwale

## Abstract

Applying environmental DNA (eDNA) metabarcoding to samples from waterholes and their surroundings offers a promising approach for monitoring terrestrial vertebrates in semi-arid and arid ecosystems, such as the southern African savannas. However, minimal guidance exists on key sampling design parameters for terrestrial ecosystems, which can significantly influence species detection. This study investigated the effects of sampled substrate, sampling season, and metabarcoding primer pair on species richness and taxonomic group detection in terrestrial vertebrates, with a focus on mammals, using eDNA samples from waterholes in Botsalano Game Reserve, South Africa. A total of 725 eDNA samples were collected from 94 sampling events across wet and dry seasons, detecting 95 species (45 birds, 42 mammals, 4 amphibians, 3 reptiles, and 1 fish). Sediment samples provided more reliable detection of abundant taxa, whereas water samples had higher detection frequencies of rare taxa. A mixed sampling approach yielded the highest species richness. Sampling during the wet season yielded higher species richness overall, while more mammal species were detected from dry season sampling. Overlap in species detection between the two metabarcoding primers tested was low (47%). We formulate recommendations for future eDNA metabarcoding study designs in similar systems, including remote sampling logistics and discuss potential sources of false positives in eDNA metabarcoding, including (1) secondary eDNA input, (2) incomplete genetic reference databases, and (3) the low genetic resolution of metabarcoding markers.
