## Supplementary material for "Unveiling vertebrate biodiversity in arid and semi-arid terrestrial ecosystems through eDNA metabarcoding at savanna waterholes": Table S3

### Sheet: Tabelle1
Table S3: Inital taxonomic assignments of detected taxa using MIDORI database ("taxon preliminary" and "common name preliminary"), the respective taxonomic level, class and whether the taxon has records in South Africa from gbif ("documented?"). For taxa that could only be assigned to genus level and for species without gbif occurences in South Africa, the number of congeneric documented species …
Taxon preliminary	common name preliminary	taxon level	class	documented?	number of documented species in South Africa	genus only: number of documented species in South Africa with missing 12S rRNA reference sequence in MIDORI (not necessarily 1 of the 2 target fragments)	non-documented species only: number of native species of same species in South Africa with missing 12S rRNA reference sequence in MIDORI (not necessarily 1 of the 2 target fragments)	no of species of same genus known to occur in the reserve	assignment to one native species possible?	taxon final	common name final	reason for reassignment / exclusion
Aegypius monachus	Cinereous vulture	species	Aves	FALSE	0		0	0	no	(discarded)	(discarded)	misclassification from unknown species, potentially because of missing reference sequences
Aepyceros melampus	impala	species	Mammalia	TRUE						Aepyceros melampus	impala
Aethomys chrysophilus	red rock rat	species	Mammalia	TRUE						Aethomys chrysophilus	red rock rat
Alcelaphus buselaphus	red hartebeest	species	Mammalia	TRUE						Alcelaphus buselaphus	red hartebeest
Alopochen aegyptiaca	Egyptian goose	species	Aves	TRUE						Alopochen aegyptiaca	Egyptian goose
Amblyospiza albifrons	grosbeak weaver	species	Aves	TRUE						Amblyospiza albifrons	grosbeak weaver
Anas	ducks	genus	Aves	TRUE	8	5		unknown	no	(discarded)	(discarded)	canot be assigned to one definite Anas species, potentially due to missing reference sequences
Anas acuta	northern pintail	species	Aves	TRUE						Anas acuta	northern pintail
Anas platyrhynchos	mallard	species	Aves	TRUE						Anas platyrhynchos	mallard
Anthus rubescens	American pipit	species	Aves	FALSE	15		15	unknown	no	(discarded)	(discarded)	misclassification from native Anthus species, presumably because of missing reference sequences
Antidorcas marsupialis	springbok	species	Mammalia	TRUE						Antidorcas marsupialis	springbok
Arctogadus glacialis	Arctic cod	species	Actinopteri	FALSE	0		0	0	no	(discarded)	(discarded)	anthropogenic introduction or contamination
Ardea	great herons	genus	Aves	TRUE	5	2		unknown	no	(discarded)	(discarded)	canot be assigned to one definite Ardea species, potentially due to missing reference sequences
Ardea cinerea	grey heron	species	Aves	TRUE						Ardea cinerea	grey heron
Ardeola bacchus	Chinese pond heron	species	Aves	FALSE	3		3	unknown	no	(discarded)	(discarded)	misclassification from native Ardeola species, presumably because of missing reference sequences
Arremon aurantiirostris	orange-billed sparrow	species	Aves	FALSE	0		0	0	no	(discarded)	(discarded)	misclassification from unknown species, potentially because of missing reference sequences
Auxenochlorella pyrenoidosa	green algae	species	Trebouxiophyceae	FALSE	0		0	0	no	(discarded)	(discarded)	non-target taxon
Bos	cattle	genus	Mammalia	FALSE	1	0		0	no	(discarded)	(discarded)	domestic species
Bos frontalis	gayal	species	Mammalia	FALSE	1		0	0	no	(discarded)	(discarded)	Misclassification from Bos taurus - domestic species
Bostrychia hagedash	Hadada ibis	species	Aves	TRUE						Bostrychia hagedash	Hadada ibis
Bubulcus ibis	cattle egret	species	Aves	TRUE						Bubulcus ibis	cattle egret
Canis	dog-likes	genus	Mammalia	TRUE	3	0		1 (Canis mesomelas)	yes	Canis mesomelas	black-backed jackal	Classification to one native species possible
Canis lupus	gray wolf	species	Mammalia	TRUE					yes	Canis mesomelas	black-backed jackal	domestic species, does not occur in the reserve. Classification to one native species possible
Canis mesomelas	black-backed jackal	species	Mammalia	TRUE						Canis mesomelas	black-backed jackal
Capra	goats	genus	Mammalia	TRUE	1	0		0	no	(discarded)	(discarded)	domestic species
Capra aegagrus	wild goat	species	Mammalia	FALSE	1		0	0	no	(discarded)	(discarded)	Misclassification from Capra hircus - domestic species
Caprimulgus indicus	Indian jungle nightjar	species	Aves	FALSE	8		8	unknown	no	(discarded)	(discarded)	misclassification from native Caprimulgus species, presumably because of missing reference sequences
Ceratotherium simum	white rhinoceros	species	Mammalia	TRUE						Ceratotherium simum	white rhinoceros
Cercopithecus	guenons	genus	Mammalia	TRUE	1	0		0	no	(discarded)	(discarded)	very likely taxonomic misclassification from Chlorocebus
Cercopithecus dryas	dryas monkey	species	Mammalia	FALSE	1		0	0	no	(discarded)	(discarded)	likely misclassification from Chlorocebus pygerythrus
Chlorocebus pygerythrus	vervet monkey	species	Mammalia	TRUE						Chlorocebus pygerythrus	vervet monkey
Ciconia	storks	genus	Aves	TRUE	5	3		unknown	no	(discarded)	(discarded)	canot be assigned to one definite Ciconia species, potentially due to missing reference sequences
Ciconia nigra	black stork	species	Aves	TRUE						Ciconia nigra	black stork
Clamator jacobinus	Jacobin cuckoo	species	Aves	TRUE						Clamator jacobinus	Jacobin cuckoo
Clarias gariepinus	North African catfish	species	Actinopteri	TRUE						Clarias gariepinus	North African catfish
Cloeon durani	mayfly	species	Insecta	FALSE	2		2	unknown	no	(discarded)	(discarded)	non-target taxon
Coereba flaveola	Bananaquit	species	Aves	FALSE	0		0	0	no	(discarded)	(discarded)	misclassification from unknown species, potentially because of missing reference sequences
Colius colius	white-backed mousebird	species	Aves	TRUE						Colius colius	white-backed mousebird
Columba	pigeons	genus	Aves	TRUE	5	4		unknown	no	(discarded)	(discarded)	canot be assigned to one definite Columba species, potentially due to missing reference sequences
Columba livia	rock pigeon	species	Aves	TRUE						Columba livia	rock pigeon
Connochaetes	wildebeests	genus	Mammalia	TRUE	2	0		1 (Chonochaetes gnou)	yes	Connochaetes gnou	black wildebeest	Classification to one resident species possible
Connochaetes gnou	black wildebeest	species	Mammalia	TRUE						Connochaetes gnou	black wildebeest
Connochaetes taurinus	brindled gnu	species	Mammalia	TRUE					yes	Connochaetes gnou	black wildebeest	species does not occur in the reserve. Classification to one resident species possible
Coracias caudatus	lilac-breasted roller	species	Aves	TRUE						Coracias caudatus	lilac-breasted roller
Corvus	crows	genus	Aves	TRUE	4	2		unknown	no	(discarded)	(discarded)	canot be assigned to one definite Corvus species, potentially due to missing reference sequences
Corvus bennetti	little crow	species	Aves	FALSE	4		2	unknown	no	(discarded)	(discarded)	misclassification from Corvus species, potentially because of missing reference sequences
Corvus corax	Common raven	species	Aves	FALSE	4		2	unknown	no	(discarded)	(discarded)	misclassification from Corvus species, potentially because of missing reference sequences
Corythaixoides concolor	grey go-away-bird	species	Aves	TRUE						Corythaixoides concolor	grey go-away-bird
Coua	Couas	genus	Aves	FALSE	0	0		0	no	(discarded)	(discarded)	taxonomic misclassification of native bird species
Crithagra	canarys and seedeaters	genus	Aves	TRUE	13	13		unknown	no	(discarded)	(discarded)	canot be assigned to one definite Ardea species due to missing reference sequences
Crocidura	white-toothed shrews	genus	Mammalia	TRUE	3	3		unknown	no	(discarded)	(discarded)	canot be assigned to one definite Crocidura species due to missing reference sequences
Cryptomys holosericeus	Common mole-rat	species	Mammalia	TRUE						Cryptomys holosericeus	Common mole-rat
Curruca cantillans	Eastern subalpine warbler	species	Aves	FALSE	1		1	unknown	yes	Curruca subcoerulea	chestnut-vented warbler	Classification to one native species possible
Cynictis penicillata	yellow mongoose	species	Mammalia	TRUE						Cynictis penicillata	yellow mongoose
Damaliscus pygargus	Blesbok	species	Mammalia	TRUE						Damaliscus pygargus	Blesbok
Dendrocygna	whistling ducks	genus	Aves	TRUE	3	1		unknown	no	(discarded)	(discarded)	canot be assigned to one definite Dendrocygna species, potentially due to missing reference sequences
Dendroperdix sephaena	crested francolin	species	Aves	TRUE						Dendroperdix sephaena	crested francolin
Elephantulus brachyrhynchus	short-snouted elephant shrew	species	Mammalia	TRUE						Elephantulus brachyrhynchus	short-snouted elephant shrew
Emberiza citrinella	yellowhammer	species	Aves	FALSE	5		4	unknown	no	(discarded)	(discarded)	misclassification from native Emberiza species, potentially because of missing reference sequences
Emberiza flaviventris	golden-breasted bunting	species	Aves	TRUE						Emberiza flaviventris	golden-breasted bunting
Equus	horses, donkeys and zebras	genus	Mammalia	TRUE	5	1		1	yes	Equus quagga	Plains zebra	Classification to one native species possible
Equus asinus	ass	species	Mammalia	TRUE					yes	Equus quagga	Plains zebra	domestic species, does not occur in the reserve. Classification to one native species possible
Equus caballus	horse	species	Mammalia	TRUE					yes	Equus quagga	Plains zebra	domestic species, does not occur in the reserve. Classification to one native species possible
Equus dalianensis	wild horse	species	Mammalia	FALSE	5		1	1 (Equus quagga)	yes	Equus quagga	Plains zebra	Classification to one native species possible
Equus grevyi	Grevy's zebra	species	Mammalia	FALSE	0		0	1 (Equus quagga)	yes	Equus quagga	Plains zebra	Classification to one native species possible
Estrilda astrild	common waxbill	species	Aves	TRUE						Estrilda astrild	Plains zebra
Felis catus	domestic cat	species	Mammalia	FALSE						(discarded)	(discarded)	domestic species
Fulica	coots	genus	Aves	TRUE	1	1		1 (Fulica cristata)	yes	Fulica cristata	Red-knobbed coot	Classification to one native species possible
Fulica americana	American coot	species	Aves	FALSE	1		1	1 (Fulica cristata)	yes	Fulica cristata	Red-knobbed coot	Classification to one native species possible
Galerella sanguinea	slender mongoose	species	Mammalia	TRUE						Galerella sanguinea	slender mongoose
Gallus gallus	chicken	species	Aves	TRUE						(discarded)	(discarded)	domestic species
Genetta genetta	small-spotted genet	species	Mammalia	TRUE						Genetta genetta	small-spotted genet
Gerbilliscus leucogaster	Bushveld gerbil	species	Mammalia	TRUE						Gerbilliscus leucogaster	Bushveld gerbil
Giraffa	giraffes	genus	Mammalia	TRUE	2	0		1 (Giraffa giraffa)	yes	Giraffa giraffa	giraffe	Classification to one native species possible
Giraffa camelopardalis	giraffe	species	Mammalia	TRUE					yes	Giraffa giraffa	giraffe	Taxonomic revision
Gyps	Old World vultures	genus	Aves	TRUE	3	2		unknown	no	(discarded)	(discarded)	canot be assigned to one definite Gyps species, potentially due to missing reference sequences
Gyps coprotheres	cape vulture	species	Aves	TRUE						Gyps coprotheres	cape vulture
Gyps fulvus	Eurasian griffon	species	Aves	FALSE	3	2		unknown	no	(discarded)	(discarded)	canot be assigned to one definite Gyps species, potentially due to missing reference sequences
Himantopus himantopus	black-winged stilt	species	Aves	TRUE						Himantopus himantopus	black-winged stilt
Hippotragus niger	sable antelope	species	Mammalia	TRUE				0	yes	Oryx gazella	gemsbok	species does not occur in the reserve. Classification to one resident species possible
Hirundo	swallows and martins	genus	Aves	TRUE	6	0		unknown	no	(discarded)	(discarded)	canot be assigned to one definite Hirundo species, potentially due to genetic resolution of marker too low
Homo	humans	genus	Mammalia	TRUE	1	0		1 (Homo sapiens)	no	(discarded)	(discarded)	humans
Homo heidelbergensis	Heidelberg man	species	Mammalia	FALSE	0		0	1 (Homo sapiens)	yes	(discarded)	(discarded)	humans
Homo sapiens	human	species	Mammalia	TRUE					yes	(discarded)	(discarded)	humans
Hystrix	porcupines	genus	Mammalia	TRUE	1	0		1 (Hystrix africaeaustralis)	yes	Hystrix africaeaustralis	Cape porcupine	Classification to one native species possible
Hystrix africaeaustralis	Cape porcupine	species	Mammalia	TRUE						Hystrix africaeaustralis	Cape porcupine
Kassina senegalensis	Senegal running frog	species	Amphibia	TRUE						Kassina senegalensis	Senegal running frog
Kobus ellipsiprymnus	waterbuck	species	Mammalia	TRUE						Kobus ellipsiprymnus	waterbuck
Laephotis capensis	Cape serotine	species	Mammalia	TRUE						Laephotis capensis	Cape serotine
Lagonosticta sanguinodorsalis	rock firefinch	species	Aves	FALSE	4		4	unknown	no	(discarded)	(discarded)	misclassification from native Lagonosticta species, potentially because of missing reference sequences
Lanius	typical shrikes	genus	Aves	TRUE	6	3		unknown	no	(discarded)	(discarded)	canot be assigned to one definite Lanius species, potentially due to missing reference sequences
Lanius collurio	red-backed shrike	species	Aves	TRUE						Lanius collurio	red-backed shrike
Lemniscomys rosalia	single-striped grass mouse	species	Mammalia	TRUE						Lemniscomys rosalia	single-striped grass mouse
Lepus	hares	genus	Mammalia	TRUE	3	1		unknown	no	(discarded)	(discarded)	canot be assigned to one definite Lepus species, potentially due to missing reference sequences or genetic resolution of marker
Lepus capensis	cape hare	species	Mammalia	TRUE						Lepus capensis	cape hare
Locustella castanea	Chestnut-backed bush-warbler	species	Aves	FALSE	1		1	unknown	yes	Locustella fluviatilis	river warbler	Classification to one native species possible
Lophotis ruficrista	red-crested korhaan	species	Aves	TRUE						Lophotis ruficrista	red-crested korhaan
Loxodonta africana	African savanna elephant	species	Mammalia	TRUE						Loxodonta africana	African savanna elephant
Mastomys coucha	southern multimammate mouse	species	Mammalia	TRUE						Mastomys coucha	southern multimammate mouse
Meleagris gallopavo	turkey	species	Aves	FALSE						(discarded)	(discarded)	domestic species
Mellivora capensis	honey badger	species	Mammalia	TRUE						Mellivora capensis	honey badger
Merops apiaster	European bee-eater	species	Aves	TRUE						Merops apiaster	European bee-eater
Microcarbo coronatus	crowned cormorant	species	Aves	TRUE						Microcarbo coronatus	crowned cormorant
Miniopterus	long winged bats	genus	Mammalia	TRUE	1	1		1 (Miniopterus natalensis)	yes	Miniopterus natalensis	Natal long-fingered bat	Classification to one native species possible
Miniopterus fraterculus	lesser long-fingered bat	species	Mammalia	TRUE						Miniopterus fraterculus	lesser long-fingered bat
Mus	mice	genus	Mammalia	TRUE	3	0		unknown	no	(discarded)	(discarded)	canot be assigned to one definite Mus species, potentially due to genetic resolution of marker
Mus minutoides	Southern African pygmy mouse	species	Mammalia	TRUE						Mus minutoides	Southern African pygmy mouse
Muscicapa	typical flycatchers	genus	Aves	TRUE	3	2		unknown	no	(discarded)	(discarded)	canot be assigned to one definite Muscicapa species, potentially due to missing reference sequences
Myotis	mouse-eared bats	genus	Mammalia	TRUE	2	1		unknown	no	(discarded)	(discarded)	canot be assigned to one definite Muscicapa species, potentially due to missing reference sequences
Numida meleagris	helmeted guineafowl	species	Aves	TRUE						Numida meleagris	helmeted guineafowl
Oena capensis	namaqua dove	species	Aves	TRUE						Oena capensis	namaqua dove
Orycteropus afer	aardvark	species	Mammalia	TRUE						Orycteropus afer	aardvark
Oryx	oryxes	genus	Mammalia	TRUE	1	0		1 (Oryx gazella)	yes	Oryx gazella	gemsbok	Classification to one native species possible
Oryx gazella	gemsbok	species	Mammalia	TRUE						Oryx gazella	gemsbok
Otomys	African vlei rats	genus	Mammalia	TRUE	4	2		unknown	no	(discarded)	(discarded)	canot be assigned to one definite Otomys species, potentially due to missing reference sequences
Otomys angoniensis	Angoni vlei rat	species	Mammalia	TRUE						Otomys angoniensis	Angoni vlei rat
Ovis	sheep	genus	Mammalia	FALSE	2	1		0	no	(discarded)	(discarded)	domestic species
Pan	chimpanzees	genus	Mammalia	FALSE	1	1		0	no	(discarded)	(discarded)	taxonomic misclassification of humans - humans
Parahyaena brunnea	brown hyena	species	Mammalia	TRUE						Parahyaena brunnea	brown hyena
Pelomedusa galeata	cape terrapin	species	Reptilia	TRUE						Pelomedusa galeata	cape terrapin
Pelomedusa subrufa	cape terrapin	species	Reptilia	TRUE					yes	Pelomedusa galeata	cape terrapin	Taxonomic revision
Phacochoerus africanus	Common warthog	species	Mammalia	TRUE						Phacochoerus africanus	Common warthog
Phalacrocorax	Old World cormorants	genus	Aves	TRUE	4	0		unknown	no	(discarded)	(discarded)	canot be assigned to one definite Phalacrocorax species, potentially due to genetic resolution of marker
Phalacrocorax capillatus	Japanese cormorant	species	Aves	FALSE	4		0	unknown	no	(discarded)	(discarded)	misclassification from native Phalacrocorax species, potentially because of missing reference sequences
Platalea	spoonbill	genus	Aves	TRUE	1	0		1 (Platalea alba)	yes	Platalea alba	African spoonbill	Classification to one native species possible
Platalea leucorodia	Eurasian spoonbill	species	Aves	FALSE	1		0	unknown	yes	Platalea alba	African spoonbill	Classification to one native species possible
Plocepasser mahali	white-browed sparrow-weaver	species	Aves	TRUE						Plocepasser mahali	white-browed sparrow-weaver
Ploceus	weaver birds	genus	Aves	TRUE	13	11		unknown	no	(discarded)	(discarded)	canot be assigned to one definite Ploceus species, potentially due to missing reference sequences
Pternistis	partridge-francolins	genus	Aves	TRUE	8	0		unknown	no	(discarded)	(discarded)	canot be assigned to one definite Pternistis species, potentially due to genetic resolution of marker
Pternistis swainsonii	Swainson's spurfowl	species	Aves	TRUE						Pternistis swainsonii	Swainson's spurfowl
Pterocles burchelli	Burchell's sandgrouse	species	Aves	TRUE						Pterocles burchelli	Burchell's sandgrouse
Pterocles namaqua	Namaqua sandgrouse	species	Aves	TRUE						Pterocles namaqua	Namaqua sandgrouse
Pteronetta hartlaubii	Hartlaub's duck	species	Aves	TRUE						Pteronetta hartlaubii	Hartlaub's duck
Pycnonotus	bulbuls	genus	Aves	TRUE	5	3		unknown	no	(discarded)	(discarded)	canot be assigned to one definite Pycnonotus species, potentially due to missing reference sequences
Python regius	ball python	species	Reptilia	FALSE	1		1	1 (Python natalensis)	yes	Python natalensis	Southern African rock python	Classification to one native species possible
Pyxicephalus adspersus	African Bullfrog	species	Amphibia	TRUE						Pyxicephalus adspersus	African Bullfrog
Quelea quelea	red-billed quelea	species	Aves	TRUE						Quelea quelea	red-billed quelea
Rana temporaria;	common frog	species	Amphibia	FALSE	0		0		no	(discarded)	(discarded)	misclassification from unknown species, potentially because of missing reference sequences
Raphicerus campestris	steenbok	species	Mammalia	TRUE						Raphicerus campestris	steenbok
Redunca fulvorufula	mountain reedbuck	species	Mammalia	TRUE						Redunca fulvorufula	mountain reedbuck
Rhinopomastus cyanomelas	common scimitar-bill	species	Aves	TRUE						Rhinopomastus cyanomelas	common scimitar-bill
Sagittarius serpentarius	Sagittarius serpentarius	species	Aves	TRUE						Sagittarius serpentarius	Sagittarius serpentarius
Salmo salar	Atlantic salmon	species	Actinopteri	FALSE	1		0		no	(discarded)	(discarded)	anthropogenic introduction or contamination
Schismaderma carens	African red toad	species	Amphibia	TRUE						Schismaderma carens	African red toad
Sclerophrys	"true toads"	genus	Amphibia	TRUE	7	0		unknown	no	(discarded)	(discarded)	canot be assigned to one definite Sclerophrys species, potentially due to genetic resolution of marker
Sclerophrys brauni	dead-leaf toad	species	Amphibia	FALSE	7		0	unknown	no	(discarded)	(discarded)	genetic misclassification of natice Sclerophrys species, potentially due to low genetic resolution of genetic marker
Scleroptila	francolins	genus	Aves	TRUE	4	1		unknown	no	(discarded)	(discarded)	canot be assigned to one definite Scleroptila species, potentially due to missing reference sequences and/or genetic resolution of marker
Scleroptila shelleyi	Shelley's francolin	species	Aves	TRUE						Scleroptila shelleyi	Shelley's francolin
Scotophilus	yellow bats	genus	Mammalia	TRUE	2	0		unknown	no	(discarded)	(discarded)	canot be assigned to one definite Scotophilus species, potentially due to genetic resolution of marker
Scotophilus borbonicus	Reunion house bat	species	Mammalia	FALSE	2		0	unknown	no	(discarded)	(discarded)	genetic misclassification of natice Scotophilus species, potentially due to low genetic resolution of marker
Scotophilus viridis	greenish yellow bat	species	Mammalia	TRUE						Scotophilus viridis	greenish yellow bat
Stigmochelys pardalis	leopard tortoise	species	Reptilia	TRUE						Stigmochelys pardalis	leopard tortoise
Streptopelia capicola	ring-necked dove	species	Aves	TRUE						Streptopelia capicola	ring-necked dove
Struthio camelus	African ostrich	species	Aves	TRUE						Struthio camelus	African ostrich
Sus scrofa	pig	species	Mammalia	FALSE						(discarded)	(discarded)	domestic species
Sylvicapra grimmia	bush duiker	species	Mammalia	TRUE						Sylvicapra grimmia	bush duiker
Syncerus caffer	African buffalo	species	Mammalia	TRUE						Syncerus caffer	African buffalo
Tachybaptus ruficollis	little grebe	species	Aves	TRUE						Tachybaptus ruficollis	little grebe
Tadorna	shellducks	genus	Aves	TRUE	3	1		unknown	no	(discarded)	(discarded)	canot be assigned to one definite Tadorna species, potentially due to missing reference sequence
Taurotragus derbianus	giant eland	species	Mammalia	FALSE	1		1	1 (Tragelaphus oryx, Formerly Taurotragus oryx)	yes	Tragelaphus oryx	eland	Classification to one native species possible
Threskiornis aethiopicus	Sacred ibis	species	Aves	TRUE						Threskiornis aethiopicus	Sacred ibis
Thunnus alalunga	albacore	species	Actinopteri	FALSE	3		0	0	no	(discarded)	(discarded)	anthropogenic introduction or contamination
Tomopterna	sand frogs	genus	Amphibia	TRUE	6	1		unknown	no	(discarded)	(discarded)	canot be assigned to one definite Tadorna species, potentially due to missing reference sequence
Tragelaphus	spiral-horned antelopes	genus	Mammalia	TRUE	4	0		2 (T. oryx & T. strepsiceros)	no	(discarded)	(discarded)	canot be assigned to one definite Scotophilus species, potentially due to genetic resolution of marker
Tragelaphus angasii	nyala	species	Mammalia	TRUE						Tragelaphus angasii	nyala
Tragelaphus oryx	eland	species	Mammalia	TRUE						Tragelaphus oryx	eland
Tragelaphus strepsiceros	greater kudu	species	Mammalia	TRUE						Tragelaphus strepsiceros	greater kudu
Tricholaema leucomelas	pied barbet	species	Aves	TRUE						Tricholaema leucomelas	pied barbet
Turtur tympanistria	tambourine dove	species	Aves	TRUE						Turtur tympanistria	tambourine dove
Urocolius indicus	red-faced mousebird	species	Aves	TRUE						Urocolius indicus	red-faced mousebird
Vidua chalybeata	village indigobird	species	Aves	TRUE						Vidua chalybeata	village indigobird
Vulpes	Cape fox	genus	Mammalia	TRUE	1	0		1	yes	Vulpes chama	true foxes	Classification to one native species possible
Xenopus	clawed frogs	genus	Amphibia	TRUE	3	1		unknown	no	(discarded)	(discarded)	canot be assigned to one definite Scleroptila species, potentially due to missing reference sequences and/or genetic resolution of marker
Xenopus laevis	African clawed frog	species	Amphibia	TRUE						Xenopus laevis	African clawed frog
