## Supplementary material for "Unveiling vertebrate biodiversity in arid and semi-arid terrestrial ecosystems through eDNA metabarcoding at savanna waterholes": Table S5

### Sheet: Tabelle1
Table S5: Read counts assigned to ASVs for the individual samples. "Total read count" refers to reads that could be assigned to any of the filtered ASVs, whereas "species/genus" read count refers only to reads assigned to filtered ASVs that could be classified to the species or genus level
sample name	sample type	total read count 12SV5	total read count MiMammal	species/genus read count 12SV5	species/genus read count MiMammal
eSA0305	field sample	311982	179557	258994	179367
eSA0313	field sample	158449	126147	86188	126146
eSA0316	field sample	189729	730053	175867	600469
eSA0318	field sample	767303	720441	758720	621119
eSA0321	field sample	137295	99659	112433	86467
eSA0324	field sample	109653	256951	94739	128751
eSA0326	field sample	839089	669422	680148	468223
eSA0328	field sample	49	31847	37	31847
eSA0331	field sample	65066	23189	58063	21689
eSA0333	field sample	591856	212171	588039	212165
eSA0335	field sample	73829	16853	73824	15714
eSA0337	field sample	12	3	9	2
eSA0339	field sample	68216	6193	68131	6183
eSA0341	field sample	640132	1505536	640113	1356266
eSA0343	field sample	38176	130907	38176	129221
eSA0345	field sample	5279	164068	5278	164068
eSA0348	field sample	21063	311522	20500	310140
eSA0367	field sample	534685	513220	534634	513215
eSA0369	field sample	540293	434089	507781	426403
eSA0371	field sample	213161	110755	211763	110754
eSA0373	field sample	337072	262597	321981	258827
eSA0375	field sample	33	7	26	1
eSA0377	field sample	459478	562292	410913	562289
eSA0379	field sample	12	206	2	206
eSA0381	field sample	147638	224866	147626	224866
eSA0401	field sample	344926	443053	307207	269076
eSA0408	field sample	106333	286721	106178	278684
eSA0410	field sample	60321	37185	59968	37179
eSA0412	field sample	798958	770221	665680	770220
eSA0414	field sample	410732	678391	410716	678390
eSA0416	field sample	1	14805	1	14805
eSA0418	field sample	137084	154180	130049	154151
eSA0420	field sample	430883	665337	411443	645889
eSA0422	field sample	366331	291427	366327	291427
eSA0448	field sample	822103	1227571	742385	263750
eSA0451	field sample	1125552	1528446	865339	1500608
eSA0455	field sample	3142	313127	3142	294305
eSA0457	field sample	298347	317930	294809	308252
eSA0459	field sample	400497	334235	352625	334233
eSA0461	field sample	42912	46691	42911	46691
eSA0463	field sample	10	1	4	1
eSA0465	field sample	424345	318089	393981	219986
eSA0467	field sample	19	14	14	11
eSA0469	field sample	303194	197969	295414	197347
eSA0477	field sample	738470	423069	551904	417238
eSA0491	field sample	223533	285624	212474	282640
eSA0496	field sample	468881	97108	468859	97108
eSA0498	field sample	25	7	16	7
eSA0500	field sample	9	14	8	14
eSA0502	field sample	17380	843392	17371	790502
eSA0504	field sample	8	4	8	4
eSA0506	field sample	546676	415814	523163	413174
eSA0508	field sample	572134	674317	571273	674316
eSA0510	field sample	124372	30380	124369	30380
eSA0548	field sample	489679	510140	479879	477637
eSA0550	field sample	381568	306179	247870	305819
eSA0552	field sample	0	0	0	0
eSA0560	field sample	896262	578339	742273	533635
eSA0562	field sample	627924	388445	585208	345320
eSA0564	field sample	316678	411063	282378	364462
eSA0566	field sample	129435	360733	108423	330871
eSA0568	field sample	7474	80	6121	71
eSA0570	field sample	77484	5974	63845	5203
eSA0572	field sample	641807	852139	532130	837504
eSA0576	field sample	0	0	0	0
eSA0578	field sample	1	0	1	0
eSA0580	field sample	5055	0	5037	0
eSA0582	field sample	169904	196035	169904	193427
eSA0584	field sample	62437	6	62432	3
eSA0586	field sample	178253	4	178251	4
eSA0588	field sample	447637	167	427677	164
eSA0590	field sample	52363	1	52351	1
eSA0597	field sample	47999	1	21743	1
eSA0599	field sample	129023	95692	120779	87414
eSA0601	field sample	683614	1567575	411829	1526437
eSA0603	field sample	138044	356492	49441	305602
eSA0611	field sample	629790	25	597655	24
eSA0613	field sample	1012631	989095	670486	974034
eSA0615	field sample	1400186	1398026	1291218	1286786
eSA0617	field sample	577601	401061	546501	382294
eSA0619	field sample	335149	91114	328817	88119
eSA0623	field sample	22	3	11	3
eSA0625	field sample	28	16	14	14
eSA0627	field sample	13	11	13	11
eSA0629	field sample	226090	401962	180680	401962
eSA0631	field sample	353469	10	316733	10
eSA0633	field sample	191758	11536	182310	11534
eSA0635	field sample	664233	59852	564201	59834
eSA0637	field sample	173228	249523	173225	228219
eSA0644	field sample	220501	319071	100552	311388
eSA0647	field sample	642853	5	525259	4
eSA0661	field sample	516753	353870	494097	353868
eSA0663	field sample	1	5	1	5
eSA0665	field sample	195001	416383	193154	386607
eSA0667	field sample	188057	143953	184333	143950
eSA0669	field sample	75352	85491	64067	77520
eSA0671	field sample	72786	92818	70948	88633
eSA0673	field sample	44694	94239	35603	75316
eSA0675	field sample	24544	4	24544	3
eSA1002	field blank	13279	5553	11475	5482
eSA1004	field sample	22949	25290	21668	25290
eSA1005	field sample	278364	76553	206200	76446
eSA1006	field sample	268847	269197	255380	269183
eSA1007	field sample	385492	193121	364765	186228
eSA1008	field sample	334624	195	250412	186
eSA1009	field sample	173002	86084	71584	85364
eSA1011	field blank	21194	62160	4675	53152
eSA1014	field sample	721045	551633	666888	521732
eSA1016	field sample	562648	334246	432491	317240
eSA1020	field blank	29928	259961	27993	135648
eSA1029	field blank	1029	921	398	921
eSA1031	field sample	624480	356267	615590	351938
eSA1032	field sample	891428	601094	788651	588054
eSA1033	field sample	598299	513946	465786	510950
eSA1034	field sample	452500	392759	418558	384869
eSA1035	field sample	182464	436846	156311	433230
eSA1036	field sample	386735	409333	312967	403711
eSA1037	field sample	36126	0	30174	0
eSA1038	field blank	1588	43549	1226	43549
eSA1039	field sample	508885	173606	405692	166344
eSA1040	field sample	459011	404838	425685	401011
eSA1041	field sample	782201	389056	697692	385976
eSA1042	field sample	503326	206852	451485	204696
eSA1043	field sample	505755	221916	425665	217880
eSA1044	field sample	596233	272041	342739	258029
eSA1045	field sample	310593	103983	242307	96890
eSA1046	field sample	243103	366199	206249	363883
eSA1047	field blank	1785	19693	1504	19693
eSA1056	field blank	10614	19938	9974	19809
eSA1057	field sample	609309	772049	538730	772049
eSA1058	field sample	709325	1305853	662723	1262073
eSA1059	field sample	184409	501714	182230	495638
eSA1060	field sample	597175	655236	375618	655230
eSA1061	field sample	789080	869623	726218	860958
eSA1062	field sample	378969	703915	334489	680985
eSA1063	field sample	685647	605864	442575	603807
eSA1064	field sample	1302711	932116	1231909	786241
eSA1067	field blank	22921	1410	22793	1408
eSA1068	field sample	526561	366843	484398	313232
eSA1069	field sample	35466	77083	31917	68896
eSA1070	field sample	940736	430653	901206	417089
eSA1071	field sample	358452	430092	290156	418843
eSA1072	field sample	52463	3356	47734	3260
eSA1073	field sample	740955	102203	719441	48836
eSA1075	field sample	210761	267459	196519	255738
eSA1079	field blank	11638	80009	5053	72031
eSA1095	field blank	190570	567612	149109	443786
eSA1096	field sample	377208	549942	141906	546052
eSA1097	field sample	813099	1134592	589775	1113558
eSA1098	field sample	662681	423248	643138	422292
eSA1099	field sample	851217	445700	617559	434712
eSA1100	field sample	13511	95696	6507	87870
eSA1101	field sample	1364843	1155241	1273630	1132867
eSA1102	field sample	1051807	687082	537384	677342
eSA1103	field sample	412150	364250	394481	360678
eSA1105	field blank	18991	55768	18991	55768
eSA1106	field sample	211208	131221	185694	124044
eSA1107	field sample	301405	275788	256825	248093
eSA1108	field sample	197981	536848	184441	499447
eSA1109	field sample	226638	334680	220864	299775
eSA1110	field sample	235285	317280	226749	284057
eSA1112	field sample	83917	85648	71545	49026
eSA1115	field blank	4267	159145	2559	156896
eSA1125	field blank	84	37630	55	35443
eSA1126	field sample	327185	360635	235457	337167
eSA1127	field sample	560335	474794	550750	473116
eSA1128	field sample	252614	280895	215156	280895
eSA1129	field sample	342191	248072	328443	245310
eSA1131	field sample	201899	70895	197350	68459
eSA1132	field sample	716435	352313	695099	352015
eSA1133	field sample	707641	919941	206562	889488
eSA1135	field blank	18949	109876	14021	109876
eSA1136	field sample	414150	568417	381971	561395
eSA1137	field sample	744608	789196	732451	768331
eSA1138	field sample	189618	310534	176343	301796
eSA1139	field sample	199689	394061	190574	369497
eSA1140	field sample	151959	98702	110060	98689
eSA1141	field sample	70209	325760	66982	179738
eSA1142	field sample	354850	523332	332353	452465
eSA1145	field blank	668	22	3	22
eSA1155	field blank	18729	58901	18723	36624
eSA1156	field sample	168562	194636	103660	169861
eSA1157	field sample	227788	234185	101865	233975
eSA1161	field sample	1020968	550101	542319	550094
eSA1162	field sample	230319	322200	100979	322200
eSA1163	field sample	310083	469912	287495	466217
eSA1165	field blank	32082	1360	32082	1359
eSA1166	field sample	248164	37501	208663	33692
eSA1175	field blank	131565	77012	117401	77012
eSA1185	field blank	33867	78115	33866	78115
eSA1186	field sample	662691	411997	342356	411996
eSA1187	field sample	258257	174260	226794	173154
eSA1188	field sample	166273	82959	104965	81729
eSA1193	field sample	924918	763459	895533	739239
eSA1195	field blank	5	7124	4	7124
eSA1196	field sample	1197157	702137	1159506	702123
eSA1197	field sample	617547	302962	587992	288593
eSA1198	field sample	928875	557101	928234	532445
eSA1205	field blank	103810	6339	71282	6338
eSA1215	field blank	65525	30413	58571	30412
eSA1216	field sample	652990	278426	536073	278426
eSA1217	field sample	703042	279339	523383	279327
eSA1218	field sample	647202	441310	610368	439650
eSA1220	field sample	810662	494180	784705	489594
eSA1222	field sample	1036921	551507	1027824	544765
eSA1223	field sample	452948	165630	408733	162378
eSA1224	field blank	519	23458	512	23458
eSA1225	field sample	419656	243470	419476	233695
eSA1226	field sample	539953	404612	520928	381202
eSA1227	field sample	261578	539420	248011	506293
eSA1228	field sample	403110	244110	367499	224926
eSA1229	field sample	748958	606269	723005	575841
eSA1230	field sample	287644	459243	281936	343273
eSA1231	field sample	252668	253450	116872	251655
eSA1232	field sample	170786	88323	164860	71270
eSA1233	field blank	36513	4387	34848	3838
eSA2027	field blank	17229	0	6719	0
eSA2028	field sample	1293	66194	1293	65951
eSA2029	field sample	203134	120899	172831	106666
eSA2030	field sample	499130	146801	418110	138842
eSA2031	field sample	382715	732303	178909	679820
eSA2032	field sample	201422	621802	193782	621801
eSA2033	field sample	348015	275721	293792	253281
eSA2034	field sample	955857	544250	866556	544107
eSA2035	field sample	334939	598631	330973	598351
eSA2036	field blank	0	0	0	0
eSA2037	field sample	111283	21	94797	21
eSA2038	field sample	547334	44681	519621	23410
eSA2039	field sample	527477	209341	501046	202701
eSA2040	field sample	74282	84152	58086	64262
eSA2041	field sample	148308	239672	135857	239672
eSA2042	field sample	234061	141091	230372	132442
eSA2043	field sample	184916	309794	174902	295472
eSA2044	field sample	84066	126553	80351	124352
eSA2045	field blank	27432	22215	21455	22215
eSA2046	field sample	241106	273124	130908	260002
eSA2047	field sample	293610	581117	259980	526774
eSA2048	field sample	97965	356578	73277	338495
eSA2049	field sample	17	0	17	0
eSA2050	field sample	207556	170020	198132	155738
eSA2051	field sample	112313	202362	111823	191747
eSA2052	field sample	123235	248258	120293	226415
eSA2053	field sample	420641	354050	396590	341701
eSA2056	field blank	0	3	0	0
eSA2060	field sample	458886	403817	431331	391507
eSA2061	field sample	837673	629589	506926	623151
eSA2062	field sample	11697	155566	11619	155462
eSA2063	field sample	477381	857287	296614	847127
eSA2064	field sample	1177023	1175231	997861	1111092
eSA2065	field blank	1	0	1	0
eSA2066	field sample	518752	689310	498227	671132
eSA2067	field sample	228741	213160	205668	203253
eSA2068	field sample	264404	392523	221668	355700
eSA2069	field sample	508477	371318	474143	356947
eSA2070	field sample	357794	252480	346904	242648
eSA2071	field sample	322644	368845	229885	342219
eSA2072	field sample	77539	155789	72462	154202
eSA2073	field sample	205822	285756	162436	261684
eSA2074	field blank	5695	7050	1195	7050
eSA2075	field sample	389748	757856	337385	667512
eSA2076	field sample	0	7090	0	7090
eSA2077	field sample	402079	499970	343286	488277
eSA2078	field sample	92160	233770	86900	233566
eSA2079	field sample	389589	679301	366296	617125
eSA2080	field sample	517513	502976	462904	499113
eSA2081	field sample	338270	590998	326551	533832
eSA2082	field sample	629211	391393	595320	386217
eSA2084	field blank	0	0	0	0
eSA2085	field sample	500218	439284	468972	429662
eSA2086	field sample	460421	275167	403269	270772
eSA2087	field sample	375491	210858	347998	210858
eSA2088	field sample	46528	242353	46528	242353
eSA2089	field sample	416421	318097	396801	313526
eSA2090	field sample	216549	138674	140418	132582
eSA2091	field sample	38783	18833	30036	18833
eSA2092	field sample	195578	128781	160016	124467
eSA2093	field blank	129234	66102	42291	37881
eSA2094	field sample	326083	257556	228923	240499
eSA2095	field sample	185342	202060	113413	182571
eSA2096	field sample	311405	167794	218474	154665
eSA2097	field sample	288274	212752	225071	183090
eSA2098	field sample	200331	118929	147563	107178
eSA2099	field sample	700831	552322	572626	371142
eSA2100	field sample	565540	504777	466695	481252
eSA2101	field sample	423235	476576	390670	435938
eSA2103	field blank	9492	57816	9492	57816
eSA2104	field sample	495395	639076	452989	607723
eSA2105	field sample	128995	67149	106482	57838
eSA2106	field sample	384577	231189	299087	230954
eSA2107	field sample	120191	68398	73322	66019
eSA2108	field sample	38545	270917	32808	270917
eSA2109	field sample	20746	375488	17936	278367
eSA2110	field sample	177389	186952	173008	170492
eSA2111	field sample	388330	419547	349038	419325
eSA2112	field blank	1	42847	1	42847
eSA2113	field sample	350595	531530	260575	531530
eSA2114	field sample	119276	256879	91222	256237
eSA2115	field sample	112082	186858	91974	184034
eSA2116	field sample	127776	200580	109852	199991
eSA2117	field sample	469444	22151	445037	22150
eSA2118	field sample	99715	17734	73001	17703
eSA2119	field sample	555426	589278	487054	588897
eSA2121	field blank	38152	5475	38152	0
eSA2122	field sample	396719	441227	241436	189213
eSA2123	field sample	605898	812804	249410	703822
eSA2124	field sample	390864	696059	229555	497286
eSA2125	field sample	740638	1093837	582245	898289
eSA2126	field sample	282557	623114	214698	564439
eSA2127	field sample	660678	903247	477221	614359
eSA2128	field sample	549216	256097	426816	226289
eSA2129	field sample	206599	37605	128421	37605
eSA2130	field blank	5	32898	5	0
eSA2131	field sample	127049	606392	78927	521212
eSA2132	field sample	95576	265267	75676	242830
eSA2133	field sample	314165	711301	267719	686267
eSA2134	field sample	343091	428383	265803	413584
eSA2135	field sample	271157	160624	155792	160492
eSA2136	field sample	190465	546422	100181	546422
eSA2137	field sample	199933	677805	180916	677454
eSA2138	field sample	118396	276069	99245	274026
eSA2139	field blank	17691	0	17691	0
eSA2140	field sample	112318	272506	52038	260763
eSA2141	field sample	142369	250767	114881	250740
eSA2142	field sample	275613	627262	180436	626847
eSA2143	field sample	463413	791204	299494	791193
eSA2144	field sample	122098	12136	81475	12127
eSA2145	field sample	198773	230777	108879	230777
eSA2146	field sample	420638	697487	288322	697377
eSA2147	field sample	218099	170188	114264	170116
eSA2148	field blank	1	0	1	0
eSA2149	field sample	539373	565717	262014	565655
eSA2150	field sample	82183	146978	53948	146945
eSA2151	field sample	792526	569053	639226	569019
eSA2152	field sample	884464	311962	677634	311830
eSA2153	field sample	655954	352266	408437	352239
eSA2154	field sample	1146444	491152	897040	472807
eSA2155	field sample	210576	280172	145800	280092
eSA2156	field sample	501250	229733	349926	214530
eSA3306	field sample	357907	323944	325144	239637
eSS0025	field sample	100435	191342	84092	191333
eSS0026	field sample	174918	117829	135702	117042
eSS0027	field sample	121804	137299	110128	137296
eSS0028	field sample	495786	711419	270561	633185
eSS0029	field sample	141591	313786	88717	313242
eSS0030	field sample	332662	491912	218566	476592
eSS0031	field sample	75121	121068	13367	100992
eSS0032	field sample	102058	83206	87997	77756
eSS0033	field sample	132791	74346	46546	73689
eSS0034	field sample	37805	123188	21836	118748
eSS0035	field sample	704389	427643	278508	427589
eSS0036	field sample	60597	113673	43420	113673
eSS0037	field sample	31783	118990	17368	118937
eSS0038	field sample	584084	1349333	378144	199432
eSS0039	field sample	19677	55502	13329	50162
eSS0040	field sample	569614	131527	436972	129964
eSS0041	field sample	946594	278363	590007	248515
eSS0042	field sample	1035230	714944	803564	435052
eSS0043	field sample	201534	107580	163386	60764
eSS0044	field sample	1292922	276428	1222483	276421
eSS0045	field sample	783613	459950	748516	318781
eSS0046	field sample	104171	137276	98335	77271
eSS0047	field sample	151281	25202	138443	25063
eSS0048	field sample	202240	33885	184888	33879
eSS0049	field sample	238212	314727	133694	314726
eSS0050	field sample	55260	229235	14547	229233
eSS0051	field sample	543789	329689	449253	329530
eSS0052	field sample	885323	464897	638583	413348
eSS0053	field sample	9	2	9	2
eSS0054	field sample	0	0	0	0
eSS0055	field sample	394795	239969	293789	108550
eSS0056	field sample	131274	56715	77593	56715
eSS0057	field sample	672094	252823	561894	196164
eSS0058	field sample	791216	262563	580101	215599
eSS0059	field sample	352692	54234	169305	51178
eSS0060	field sample	473260	98982	419480	98968
eSS0061	field sample	968030	1044160	162989	1040633
eSS0062	field sample	305541	38049	181302	13500
eSS0063	field sample	355916	35829	230024	35546
eSS0064	field sample	92379	5268	76041	4685
eSS0065	field sample	491190	184846	363624	179090
eSS0066	field sample	362051	64593	305740	44170
eSS0067	field sample	226675	106984	114507	68424
eSS0068	field sample	360844	95021	297072	57007
eSS0069	field sample	688598	246917	680061	216870
eSS0070	field sample	473476	327382	425295	269662
eSS0071	field sample	278749	128893	94424	128480
eSS0072	field sample	346362	34764	259756	20506
eSS0073	field sample	203738	153712	140081	153593
eSS0074	field sample	193066	125043	139076	125043
eSS0075	field sample	167511	366032	150671	366021
eSS0076	field sample	151841	260421	79265	249091
eSS0077	field sample	76282	0	63790	0
eSS0078	field sample	123072	8097	90593	8097
eSS0079	field sample	23319	26014	13567	10948
eSS0080	field sample	115878	155440	50483	155440
eSS0081	field sample	529005	123209	420431	123176
eSS0082	field sample	523869	756143	466576	594448
eSS0084	field sample	57208	34220	49260	30587
eSS0085	field sample	109946	49745	64091	48507
eSS0086	field sample	618674	806817	553727	87393
eSS0087	field sample	715822	321778	654124	233383
eSS0089	field sample	487334	261742	416971	250665
eSS0090	field sample	69086	19489	41436	9959
eSS0091	field sample	730964	59294	561516	52431
eSS0092	field sample	868308	208429	599952	208402
eSS0093	field sample	1110526	373575	944741	167029
eSS0094	field sample	130923	149840	127131	144210
eSS0095	field sample	51990	25855	43122	17926
eSS0096	field sample	40376	24247	27876	20525
eSS0097	field sample	404958	285947	192008	285946
eSS0098	field sample	53849	55655	38319	49399
eSS0099	field sample	257310	158714	245943	155477
eSS0100	field sample	100301	151320	15582	150913
eSS0101	field sample	66366	118997	62170	118381
eSS0102	field sample	504948	31315	387581	31181
eSS0103	field sample	23881	28801	11657	15002
eSS0104	field sample	110645	247012	57951	221135
eSS0105	field sample	700723	65193	654316	59306
eSS0106	field sample	271854	40911	244677	34574
eSS0107	field sample	407784	162311	384486	125676
eSS0108	field sample	212250	87261	171242	79226
eSS0109	field sample	78882	130703	67837	44492
eSS0110	field sample	435090	224873	292892	64755
eSS0111	field sample	379298	113666	288560	27496
eSS0112	field sample	305692	364295	121337	364293
eSS0113	field sample	193411	49193	148371	49171
eSS0114	field sample	47913	19056	36713	6445
eSS0115	field sample	67074	17667	32702	8736
eSS0116	field sample	51913	39025	51472	36754
eSS0117	field sample	576224	480609	362057	332773
eSS0118	field sample	45094	42771	38487	42765
eSS0119	field sample	425985	311802	387787	273861
eSS0120	field sample	280015	106622	212578	87958
eSS0121	field sample	984439	335573	884063	335570
eSS0122	field sample	655954	368177	600878	353722
eSS0123	field sample	438298	10890	255189	10882
eSS0124	field sample	557907	216361	406963	193728
eSS0125	field sample	898267	294083	558511	285652
eSS0126	field sample	643414	529970	558774	472429
eSS0127	field sample	1108610	591209	592442	554933
eSS0128	field sample	638137	285201	498190	285196
eSS0129	field sample	203969	79234	179830	75504
eSS0130	field sample	928770	240387	879401	218996
eSS0131	field sample	334479	313628	290845	302474
eSS0132	field sample	59741	140413	40946	139660
eSS0134	field sample	491287	491817	192564	136508
eSS0135	field sample	440418	138216	353710	87612
eSS0136	field sample	497005	348513	364410	325195
eSS0137	field sample	240290	570334	239350	567509
eSS0138	field sample	119493	72257	100035	28512
eSS0139	field sample	50461	77901	44516	74586
eSS0140	field sample	55881	63158	46753	63129
eSS0141	field sample	7679	3036	6985	1556
eSS0142	field sample	65738	166265	63469	128456
eSS0143	field sample	557057	238773	449617	238750
eSS0144	field sample	43553	13885	43400	7886
eSS0145	field sample	44911	102079	38818	102078
eSS0146	field sample	65449	120490	54887	106298
eSS0147	field sample	410200	147194	294857	140091
eSS0148	field sample	42590	5	28191	4
eSS0149	field sample	616189	12	510333	10
eSS0150	field sample	552168	656264	317419	546428
eSS0151	field sample	557485	442444	171742	442435
eSS0152	field sample	1052741	1037076	824083	884822
eSS0153	field sample	219270	244686	105573	213941
eSS0154	field sample	595037	395041	503983	392961
eSS0155	field sample	269994	394255	239168	394125
eSS0156	field sample	887847	610251	805049	590461
eSS0157	field sample	178781	65930	91072	65930
eSS0158	field sample	664874	476002	138337	350435
eSS0159	field sample	597641	1087983	546380	349212
eSS0160	field sample	145607	142744	12892	142744
eSS0161	field sample	76546	64478	42792	10370
eSS0162	field sample	151378	200646	129375	71613
eSS0163	field sample	220504	75049	183939	75039
eSS0164	field sample	546884	107263	453556	55933
eSS0165	field sample	42525	53200	41634	51619
eSS0166	field sample	473945	680653	459554	680640
eSS0167	field sample	548993	154936	373987	133659
eSS0168	field sample	96041	126567	84566	117693
eSS0169	field sample	261161	134431	126274	106774
eSS0170	field sample	78102	21	34298	19
eSS0171	field sample	810584	334455	621040	325101
eSS0172	field sample	1012214	314096	631250	308610
eSS0173	field sample	673704	495640	474071	495337
eSS0174	field sample	328154	234957	177833	190875
eSS0175	field sample	1306943	610742	33874	602564
eSS0176	field sample	512164	343714	360446	332629
eSS0177	field sample	76445	41385	60244	41356
eSS0178	field sample	252320	281342	115245	278741
eSS0179	field sample	694703	428889	656191	426893
eSS0180	field sample	13	89288	11	89268
eSS0181	field sample	391357	207642	304335	207583
eSS0182	field sample	623149	409305	376254	150618
eSS0183	field sample	372206	219647	323449	99586
eSS0184	field sample	445252	210769	355220	114914
eSS0185	field sample	327500	292386	100178	292382
eSS0186	field sample	400323	322051	279197	224578
eSS0187	field sample	343828	33203	288628	24
eSS0188	field sample	196840	76673	152288	75584
eSS0189	field sample	308908	63535	290316	8210
eSS0190	field sample	166042	5	108543	5
eSS0191	field sample	131646	48174	124891	48174
eSS0192	field sample	226840	43783	188675	43782
eSS0193	field sample	16938	42773	7	42770
eSS0194	field sample	68094	93762	38938	93760
eSS0195	field sample	67211	73562	53856	65792
eSS0196	field sample	377337	562407	287815	562310
eSS0197	field sample	104910	378925	98286	378785
eSS0198	field sample	581427	698826	331271	400146
eSS0199	field sample	110564	161585	101695	160979
eSS0200	field sample	74952	140513	63753	137400
eSS0201	field sample	183044	146267	106633	139050
eSS0202	field sample	350354	605610	173565	553490
eSS0203	field sample	153175	187927	135510	185436
eSS0204	field sample	738955	814416	551764	814241
eSS0205	field sample	477891	272096	437230	252365
eSS0206	field sample	464286	447632	223991	233721
eSS0207	field sample	356398	462483	276767	270733
eSS0208	field sample	288584	399457	172606	381023
eSS0209	field sample	480588	154607	307255	144784
eSS0210	field sample	106970	216309	87041	104702
eSS0211	field sample	70720	178183	59672	161302
eSS0212	field sample	104264	275197	60018	275188
eSS0213	field sample	78467	203487	72521	165801
eSS0214	field sample	9227	21922	8240	21922
eSS0215	field sample	354914	67646	312812	67644
eSS0216	field sample	12	29175	10	29173
eSS0217	field sample	59482	92275	35628	92275
eSS0218	field sample	120715	41522	64098	41519
eSS0219	field sample	182177	53574	136941	53558
eSS0220	field sample	166005	132407	88181	132237
eSS0221	field sample	108220	273636	78753	273527
eSS0222	field sample	131382	63432	31775	46144
eSS0223	field sample	74993	69331	33134	69329
eSS0224	field sample	26725	18935	20196	18935
eSS0225	field sample	48869	94061	39327	84656
eSS0226	field sample	350553	560259	277531	546430
eSS0227	field sample	693434	872411	516358	484647
eSS0228	field sample	119212	85132	7515	84910
eSS0229	field sample	52867	98955	46566	92275
eSS0230	field sample	394874	539590	185381	508934
eSS0231	field sample	53610	84104	37755	79723
eSS0232	field sample	55282	102094	31896	97113
eSS0241	field sample	6988	203185	3194	170293
eSS0242	field sample	300381	212989	262732	212570
eSS0243	field sample	232178	194634	174421	194632
eSS0244	field sample	847677	732951	596993	687555
eSS0245	field sample	87250	212132	69589	208681
eSS0246	field sample	253853	300875	75185	292572
eSS0247	field sample	181241	287009	23508	287004
eSS0248	field sample	128885	103744	93395	103744
eSS0249	field sample	449940	663472	342551	632311
eSS0250	field sample	425125	286348	362847	252109
eSS0251	field sample	723542	531326	465383	458594
eSS0252	field sample	668386	730888	591263	703710
eSS0253	field sample	255186	310785	181921	286599
eSS0254	field sample	163340	214393	97807	206288
eSS0255	field sample	449151	183685	266723	183014
eSS0256	field sample	584415	292703	439616	279377
eSS0257	field sample	677203	681543	545296	674855
eSS0258	field sample	388207	409073	348805	409069
eSS0259	field sample	110800	30885	81338	30264
eSS0260	field sample	102789	130432	70563	76952
eSS0261	field sample	116075	132131	100114	132119
eSS0262	field sample	260999	205212	192867	185316
eSS0263	field sample	185024	368992	148566	363033
eSS0264	field sample	285222	637621	249732	626295
eSS0265	field sample	37969	60981	8030	47116
eSS0266	field sample	173666	46699	60236	46699
eSS0267	field sample	258296	119322	241513	116546
eSS0268	field sample	178767	50695	118829	44155
eSS0269	field sample	12895	4266	7569	4266
eSS0270	field sample	159892	124590	138261	124590
eSS0271	field sample	73343	18967	17371	18933
eSS0272	field sample	102318	45405	73229	45402
eSS0273	field sample	287031	215928	229990	210124
eSS0274	field sample	261676	122689	225452	122638
eSS0275	field sample	134021	80174	109718	72753
eSS0276	field sample	467175	51307	302868	50898
eSS0277	field sample	385663	284480	296673	274109
eSS0278	field sample	447574	551241	325809	534858
eSS0279	field sample	308623	218992	175650	215590
eSS0280	field sample	335776	548073	212311	531053
eSS0281	field sample	290571	218725	206095	209054
eSS0282	field sample	117124	132200	58790	131376
eSS0283	field sample	249287	96910	232478	96877
eSS0284	field sample	136974	77380	114979	43495
eSS0285	field sample	102722	168510	72254	158954
eSS0286	field sample	102326	65596	74700	48581
eSS0287	field sample	33570	28054	22304	28048
eSS0288	field sample	779968	676268	647053	666535
eSS0289	field sample	237657	160251	144541	160248
eSS0290	field sample	401714	244923	374551	244909
eSS0291	field sample	16027	0	2405	0
eSS0292	field sample	45829	22461	43192	22439
eSS0293	field sample	19558	7000	11150	7000
eSS0294	field sample	157959	31	151734	3
eSS0295	field sample	637166	117923	337415	117923
eSS0296	field sample	394127	157209	258828	157209
eSS0297	field sample	545061	295331	422796	286191
eSS0298	field sample	654127	319168	538858	319157
eSS0299	field sample	166519	210610	133588	209870
eSS0300	field sample	456526	301938	390260	295726
eSS0301	field sample	395637	319179	324438	310996
eSS0302	field sample	353405	301919	285955	285883
eSS0303	field sample	627213	455450	382969	446718
eSS0304	field sample	618832	533969	294721	520841
eSS0305	field sample	126860	90339	98421	85514
eSS0306	field sample	917814	396344	707943	372555
eSS0307	field sample	260350	205854	202585	94473
eSS0308	field sample	109214	74751	80676	56684
eSS0309	field sample	427414	231794	362400	114493
eSS0310	field sample	264848	103122	142554	69889
eSS0311	field sample	320930	50494	268005	24153
eSS0312	field sample	572396	321100	502381	318458
eSS0313	field sample	60377	156652	40727	156652
eSS0314	field sample	49537	36893	24863	36181
eSS0315	field sample	68486	28406	56622	28406
eSS0316	field sample	71215	64836	68148	64836
eSS0317	field sample	434665	55954	361815	37011
eSS0318	field sample	54245	10697	42180	10697
eSS0319	field sample	33873	10098	22200	10087
eSS0320	field sample	369690	199570	214092	188283
eSS0321	field sample	141829	105622	120919	104134
eSS0322	field sample	117839	104076	98245	100550
eSS0323	field sample	254702	100496	144781	100449
eSS0324	field sample	30729	28250	27246	26769
eSS0325	field sample	514328	374328	464196	232160
eSS0326	field sample	355156	243981	229784	214494
eSS0327	field sample	787192	541467	625010	463036
eSS0328	field sample	318624	276389	253957	270856
eSS0329	field sample	718620	331095	218770	318828
eSS0330	field sample	592752	477483	359893	423973
eSS0331	field sample	483217	395776	404865	304026
eSS0332	field sample	420060	214303	318264	198917
eSS0333	field sample	961837	334771	887392	291847
eSS0334	field sample	409518	208730	353891	175858
eSS0335	field sample	361214	175519	337085	155656
eSS0336	field sample	464961	291089	44644	290647
eSS0337	field sample	411897	239799	324010	235789
eSS0338	field sample	471018	231866	373941	203276
eSS0339	field sample	244310	28675	196293	24781
eSS0340	field sample	487106	163814	410217	152471
eSS0341	field sample	195080	116947	172566	105797
eSS0342	field sample	586665	361616	527169	338112
eSS0343	field sample	758027	445680	570756	363460
eSS0344	field sample	278202	150290	171418	142150
eSS0345	field sample	752114	451878	615374	446748
eSS0346	field sample	253758	265135	214762	264806
eSS0347	field sample	414832	178183	278763	166843
eSS0348	field sample	407549	135866	320804	122285
eSS0349	field sample	576295	282397	453677	269769
eSS0350	field sample	365911	285808	328164	282163
eSS0351	field sample	147203	50145	142660	47415
eSS0352	field sample	155533	73366	122897	73358
eSS0353	field sample	120056	41888	86544	31726
eSS0354	field sample	325601	98345	248252	98239
eSS0355	field sample	278889	136086	196708	136070
eSS0356	field sample	172305	120072	121106	66669
eSS0357	field sample	268449	123096	175259	116816
eSS0358	field sample	187464	172400	151626	150643
eSS0359	field sample	585152	106778	316693	103743
eSS0360	field sample	546338	292902	403138	282332
eSS0361	field sample	628497	336044	567976	335633
eSS0362	field sample	472464	266722	268760	251079
eSS0363	field sample	580955	224181	537501	194754
eSS0364	field sample	106295	72897	75509	72882
eSS0365	field sample	129532	155378	99933	147431
eSS0366	field sample	518361	296066	317765	281751
eSS0367	field sample	121595	73860	86682	73175
eSS0368	field sample	306189	145498	229006	145458
eSS0369	field sample	219315	169014	198789	168978
eSS0370	field sample	330523	562994	311201	531881
eSS0371	field sample	633200	577176	569056	448594
eSS0372	field sample	520297	466185	441294	421958
eSS0373	field sample	536825	600741	502715	581179
eSS0374	field sample	218297	173267	159857	173258
eSS0375	field sample	204504	243880	132644	233082
eSS0376	field sample	270078	253155	130590	238859
eSS0377	field sample	540224	507771	474250	460667
eSS0378	field sample	199759	341806	133173	341748
eSS0379	field sample	775664	251396	265203	222509
eSS0380	field sample	784462	317805	584694	247976
eSS0381	field sample	492899	772158	406071	760011
eSS0382	field sample	291392	353070	160125	350985
eSS0383	field sample	498559	455537	148996	436336
eSS0384	field sample	473182	424828	339441	421875
eSSXX01	field sample	1218850	375789	1184044	368196
eSSXX02	field sample	1058742	275794	961260	268813
eSSXX03	field sample	88997	106856	64921	106596
eST0001	field sample	950301	265578	780255	246137
eST0002	field sample	265904	240116	146823	219614
eST0003	field sample	115965	81110	113277	70623
eST0004	field sample	472873	254978	448098	249294
eST0005	field sample	572881	239957	475913	141165
eST0006	field sample	212006	101562	210513	100171
eST0007	field sample	469102	228324	411013	216508
eST0008	field sample	934998	381928	872965	376862
eST0009	field sample	758165	192743	676522	179194
eST0010	field sample	669190	252493	583425	239141
eST0011	field sample	40814	71667	34391	71399
eST0012	field sample	689549	490803	530279	467210
eST0013	field sample	529202	311860	526715	56976
eST0014	field sample	404582	187405	278314	159674
eST0015	field sample	250193	68958	227223	68324
eST0016	field sample	11387	37565	6253	37563
eST0017	field sample	627268	281731	483215	20104
eST0018	field sample	0	2	0	2
eST0019	field sample	490320	177159	381642	170304
eST0020	field sample	322258	174453	259002	158119
eST0021	field sample	86339	36474	85255	35041
eST0022	field sample	1	1	1	1
eST0023	field sample	4736	60	4697	53
eST0024	field sample	17053	10526	17043	9567
eST0025	field sample	687532	191748	647725	185977
eST0026	field sample	369744	171481	322459	164405
eST0027	field sample	285744	133319	242024	76414
eST0028	field sample	533453	143321	485104	140334
eST0029	field sample	367	99	349	99
eST0030	field sample	231	357	226	356
eST0031	field sample	1052877	260957	1041861	22547
eST0032	field sample	699813	150752	507655	125683
eST0033	field sample	223533	183721	189154	12473
eST0034	field sample	370269	126291	318421	51188
eST0035	field sample	41292	32900	34496	32665
eST0036	field sample	2	0	2	0
eST0037	field sample	4884	3346	4875	3248
eST0038	field sample	410298	185294	394328	137261
eST0039	field sample	412344	388029	361077	372921
eST0040	field sample	38	2090	36	1909
eST0041	field sample	91988	137429	91047	130421
eST0042	field sample	1	44418	1	44295
eST0043	field sample	6551	426454	6333	426296
eST0044	field sample	625557	475272	567080	467597
eST0045	field sample	250445	207486	235617	200317
eST0046	field sample	311109	222357	287841	220703
eST0047	field sample	0	319569	0	312088
eST0048	field sample	304977	29121	301197	29007
eST0049	field sample	0	259062	0	223938
eST0050	field sample	156609	708679	156189	674982
eST0051	field sample	301521	273673	180400	243396
eST0052	field sample	525122	461369	443999	457850
eST0053	field sample	270191	139849	223195	124586
eST0054	field sample	0	0	0	0
eST0055	field sample	323964	415333	280982	404535
eST0056	field sample	245706	405581	221824	400094
eST0057	field sample	100248	323337	90614	281528
eST0058	field sample	103398	457779	93369	428411
eST0059	field sample	0	22	0	22
eST0060	field sample	767537	431223	759481	430175
eST0061	field sample	434262	457980	353494	439662
eST0062	field sample	247	262273	215	236947
eST0063	field sample	720405	360341	561968	317754
eST0064	field sample	894329	632788	836939	626967
eST0065	field sample	694859	232787	648906	231192
eST0066	field sample	677073	668285	661035	666239
eST0067	field sample	265878	306179	265174	235119
eST0068	field sample	998	14	987	14
eST0069	field sample	76750	46360	63243	39701
eST0070	field sample	7605	44606	6032	44156
eST0071	field sample	54614	116107	38180	80310
eST0072	field sample	768197	615940	763215	604528
Extblk230509	extraction blank	150341	31404	88221	31404
Extblk230511	extraction blank	45751	15321	23801	15321
Extblk230512	extraction blank	50448	387	35316	387
Extblk230516	extraction blank	2037	38253	849	33254
Extblk230522	extraction blank	16106	1139	7804	17
Extblk230523	extraction blank	927	4946	843	2759
Extblk230524	extraction blank	7	36693	2	36693
Extblk230525	extraction blank	1306	188810	334	188808
Extblk230526	extraction blank	39274	89861	20680	84614
Extblk230530	extraction blank	16	6	14	6
Extblk230531	extraction blank	3	20581	2	20581
Extblk230601	extraction blank	8379	27183	8334	27178
Extblk230602	extraction blank	1	1	1	1
Extblk230605	extraction blank	7083	0	7083	0
Extblk230606	extraction blank	7950	2	7950	1
Extblk230607	extraction blank	0	7966	0	7966
Extblk230609	extraction blank	2932	0	2932	0
Extblk230613	extraction blank	3	2	3	2
Extblk230614	extraction blank	22354	15966	8	6503
Extblk230615	extraction blank	1	17004	1	17004
Extblk230616	extraction blank	14343	221	14343	221
Extblk230620	extraction blank	22	85719	14	85719
Extblk230621	extraction blank	20087	152236	19769	152236
Extblk230622	extraction blank	30	4	21	4
Extblk230623	extraction blank	26	8	13	7
Extblk230628A	extraction blank	5	10026	2	10025
Extblk230628B	extraction blank	12	21	7	19
Extblk230629	extraction blank	8335	0	8325	0
Extblk230630	extraction blank	16	56077	13	56076
Extblk230703	extraction blank	21632	13	12	7
Extblk230724	extraction blank	29	5	25	5
Extblk230725	extraction blank	7	6	7	6
Extblk230726	extraction blank	17	7	14	6
Extblk230727	extraction blank	22	55926	19	55926
Extblk230728	extraction blank	52	40	38	40
Extblk230801A	extraction blank	1846	48074	1679	48061
Extblk230801B	extraction blank	13	5	10	5
Extblk230802	extraction blank	27	30	20	28
Extblk230803	extraction blank	22	49455	17	23
Extblk230828	extraction blank	20347	4	5158	4
Extblk230829	extraction blank	3	2	0	1
Extblk230830	extraction blank	45	20	37	20
Extblk230831	extraction blank	7	2	3	1
Extblk231110A	extraction blank	31	11	17	7
Extblk231110B	extraction blank	0	4	0	3
Extblk231113A	extraction blank	4	46789	1	46789
Extblk231113B	extraction blank	2	4232	2	4232
Extblk231114A	extraction blank	12	1	8	1
Extblk231114B	extraction blank	3	6	3	4
Extblk231115A	extraction blank	5	190372	2	178411
Extblk231115B	extraction blank	3	3	2	3
Extblk231116A	extraction blank	0	0	0	0
Extblk231116B	extraction blank	122	4324	122	0
Extblk231117	extraction blank	7619	1166	7618	1166
Extblk231120A	extraction blank	0	1	0	1
Extblk231120B	extraction blank	0	2	0	2
Extblk231121A	extraction blank	7013	0	7013	0
Extblk231121B	extraction blank	0	0	0	0
Extblk231124A	extraction blank	1	0	1	0
Extblk231124B	extraction blank	50874	0	50874	0
Extblk231206	extraction blank	0	1	0	1
Extblk231207A	extraction blank	5793	1522	5793	1522
Extblk231207B	extraction blank	850	1	827	1
Extblk231211	extraction blank	0	58524	0	58524
Extblk231211A	extraction blank	5982	1	5982	1
Extblk231212A	extraction blank	485	55515	485	35573
Extblk231212B	extraction blank	617	0	518	0
Extblk231214A	extraction blank	0	0	0	0
Extblk231214B	extraction blank	1	68435	0	68435
Extblk240116	extraction blank	0	6407	0	6407
Extblk240117	extraction blank	0	0	0	0
Extblk240118	extraction blank	697392	62865	598246	62865
Extblk240119	extraction blank	2576	0	2230	0
Extblk240120	extraction blank	8262	906	8262	906
Extblk240123	extraction blank	41566	0	41565	0
Extblk240129	extraction blank	822	0	822	0
Extrblk230612	extraction blank	5	0	5	0
MockCommLib03	PCR positive control	721301	521871	714814	521486
MockCommLib04a	PCR positive control	366165	374849	365021	374318
MockCommLib04b	PCR positive control	609682	624680	607594	624446
MockCommLib05a	PCR positive control	248759	639509	248063	638400
MockCommLib05b	PCR positive control	760766	637686	757316	637612
MockCommLib06a	PCR positive control	1050406	1203227	1044929	1200352
MockCommLib06b	PCR positive control	370785	1020793	369432	1020700
MockCommLib07a	PCR positive control	903686	1239410	899236	1238059
MockCommLib07b	PCR positive control	1038868	575793	1035464	575760
MockCommLib08a	PCR positive control	400191	680833	398484	679220
MockCommLib08b	PCR positive control	500569	696364	498695	696220
MockCommLib09a	PCR positive control	331001	888553	329915	887687
MockCommLib09b	PCR positive control	492943	493362	491396	493300
MockCommLib10a	PCR positive control	621825	380105	616226	379269
MockCommLib10b	PCR positive control	737708	607452	731386	606977
MockCommLib11a	PCR positive control	668482	641882	659283	640419
MockCommLib11b	PCR positive control	848247	827897	840572	827244
MockCommLib12a	PCR positive control	916076	3355	904692	3346
MockCommLib12b	PCR positive control	835559	610280	825880	609871
PCRblkLib03	PCR blank	75	35	75	35
PCRblkLib04a	PCR blank	0	0	0	0
PCRblkLib04b	PCR blank	1554	0	1554	0
PCRblkLib05a	PCR blank	3300	0	3300	0
PCRblkLib05b	PCR blank	9	6442	0	4162
PCRblkLib06a	PCR blank	10198	91729	10198	91729
PCRblkLib06b	PCR blank	0	0	0	0
PCRblkLib07a	PCR blank	0	22314	0	22314
PCRblkLib07b	PCR blank	0	324	0	319
PCRblkLib08a	PCR blank	0	5	0	5
PCRblkLib08b	PCR blank	1616	5234	1616	5234
PCRblkLib09a	PCR blank	0	158100	0	158100
PCRblkLib09b	PCR blank	0	3958	0	0
PCRblkLib10a	PCR blank	0	19923	0	19923
PCRblkLib10b	PCR blank	11663	390	10099	274
PCRblkLib11a	PCR blank	21603	0	3263	0
PCRblkLib11b	PCR blank	0	155	0	121
PCRblkLib12a	PCR blank	0	0	0	0
PCRblkLib12b	PCR blank	0	369	0	259
