## Supplementary material for "Unveiling vertebrate biodiversity in arid and semi-arid terrestrial ecosystems through eDNA metabarcoding at savanna waterholes": Table S6

### Sheet: Tabelle1
Table S6: Mean read numbers with standard deviation (stdev) for the individual sample types for both, the 12SV5 dataset and the MiMammal dataset
	12SV5		MiMammal
sample type	mean	stdev	mean	stdev
extraction blank	12780.8	68458.1	17477.8	37991.7
field blank	20371.6	31955.1	41725.6	76619.3
field sample	273504	238784	250875	232319
PCR blank	1584.47	3119.19	15919.7	39426.4
PCR positive control	649389	236131	666036	280100
