## Supplementary material for "Unveiling vertebrate biodiversity in arid and semi-arid terrestrial ecosystems through eDNA metabarcoding at savanna waterholes": Table S7

### Sheet: Tabelle1
Table S7: Number of species for the individual classes detected across different locations, substrate and seasons. Data is given for 12SV5 and MiMammal datasets, as well as the combined dataset.
	12SV5					MiMammal					combined
	Actinopteri	Amphibia	Aves	Mammalia	Reptilia	Actinopteri	Amphibia	Aves	Mammalia	Reptilia	Actinopteri	Amphibia	Aves	Mammalia	Reptilia
Grouped by location
Dam 3	1	1	6	16	0	1	1	6	16	0	1	1	6	16	0
Kolobe	1	2	26	20	0	1	2	18	24	0	1	3	33	27	0
Mofela	1	3	33	27	3	1	2	21	30	0	1	3	39	35	3
Monong	0	1	19	17	1	0	1	15	22	0	0	2	22	26	1
Trail 1	0	0	7	15	0	0	0	3	22	0	0	0	8	23	0
Trail 2	1	0	7	16	0	0	0	3	22	0	1	0	8	23	0
Trail 3	0	0	3	11	0	0	0	1	16	0	0	0	3	16	0
Grouped by medium
sediment	1	3	28	22	2	1	2	24	27	0	1	4	37	32	2
soil	1	0	10	18	0	0	0	4	25	0	1	0	11	26	0
water	1	2	32	20	3	1	2	26	27	0	1	3	41	29	3
Grouped by season
dry	1	1	24	24	1	1	1	20	34	0	1	2	28	38	1
wet	1	3	30	23	3	1	2	22	28	0	1	4	38	32	3
Total	1	3	36	29	3	1	2	28	37	0	1	4	45	42	3
