## Supplementary material for "Unveiling vertebrate biodiversity in arid and semi-arid terrestrial ecosystems through eDNA metabarcoding at savanna waterholes": Table S8

### Sheet: frequencies_pooled
Table S8: Absolute counts and relative frequencies of species detections across sampling events, for all sampling events combined (overall), and separated by substrates (sediment, soil and water). For each species, the scientific name (species), the common name and the family are given.
species	common name	family	count sediment (N = 44)	count soil (N = 12)	count water ( N = 38)	count overall (N = 94)	frequency sediment (N = 44)	frequency soil (N = 12)	frequency water ( N = 38)	frequency overall (N = 94)
Connochaetes gnou	black wildebeest	Bovidae	44	12	31	87	1	1	0.815789	0.925532
Damaliscus pygargus	Blesbok	Bovidae	44	12	29	85	1	1	0.763158	0.904255
Equus quagga	Plains zebra	Equidae	40	12	30	82	0.909091	1	0.789474	0.87234
Alopochen aegyptiaca	Egyptian goose	Anatidae	44	3	32	79	1	0.25	0.842105	0.840426
Xenopus laevis	African clawed frog	Pipidae	40	0	38	78	0.909091	0	1	0.829787
Phacochoerus africanus	common warthog	Suidae	42	12	23	77	0.954545	1	0.605263	0.819149
Giraffa giraffa	giraffe	Giraffidae	44	12	20	76	1	1	0.526316	0.808511
Alcelaphus buselaphus	red hartebeest	Bovidae	41	12	21	74	0.931818	1	0.552632	0.787234
Syncerus caffer	African buffalo	Bovidae	38	12	24	74	0.863636	1	0.631579	0.787234
Kobus ellipsiprymnus	waterbuck	Bovidae	34	12	25	71	0.772727	1	0.657895	0.755319
Antidorcas marsupialis	springbok	Bovidae	42	11	18	71	0.954545	0.916667	0.473684	0.755319
Ceratotherium simum	white rhinoceros	Rhinocerotidae	35	12	22	69	0.795455	1	0.578947	0.734043
Anas acuta	northern pintail	Anatidae	39	0	29	68	0.886364	0	0.763158	0.723404
Numida meleagris	helmeted guineafowl	Numididae	41	11	15	67	0.931818	0.916667	0.394737	0.712766
Oryx gazella	gemsbok	Bovidae	35	12	19	66	0.795455	1	0.5	0.702128
Kassina senegalensis	Senegal running frog	Hyperoliidae	43	0	21	64	0.977273	0	0.552632	0.680851
Tragelaphus strepsiceros	greater kudu	Bovidae	31	12	19	62	0.704545	1	0.5	0.659574
Struthio camelus	ostrich	Struthionidae	32	4	20	56	0.727273	0.333333	0.526316	0.595745
Lupulella mesomelas	black-backed jackal	Canidae	29	10	15	54	0.659091	0.833333	0.394737	0.574468
Tragelaphus oryx	common eland	Bovidae	26	12	11	49	0.590909	1	0.289474	0.521277
Aepyceros melampus	impala	Bovidae	33	12	4	49	0.75	1	0.105263	0.521277
Fulica cristata	Red-knobbed coot	Rallidae	28	0	15	43	0.636364	0	0.394737	0.457447
Chlorocebus pygerythrus	vervet monkey	Cercopithecidae	26	0	16	42	0.590909	0	0.421053	0.446809
Pternistis swainsonii	Swainson's spurfowl	Phasianidae	22	8	8	38	0.5	0.666667	0.210526	0.404255
Streptopelia capicola	ring-necked dove	Columbidae	23	3	11	37	0.522727	0.25	0.289474	0.393617
Ardea cinerea	grey heron	Ardeidae	16	0	16	32	0.363636	0	0.421053	0.340426
Gyps coprotheres	cape vulture	Accipitridae	18	4	9	31	0.409091	0.333333	0.236842	0.329787
Clarias gariepinus	African sharptooth catfish	Clariidae	13	1	14	28	0.295455	0.0833333	0.368421	0.297872
Corythaixoides concolor	grey go-away-bird	Musophagidae	18	0	8	26	0.409091	0	0.210526	0.276596
Platalea alba	African spoonbill	Threskiornithidae	17	0	9	26	0.386364	0	0.236842	0.276596
Amblyospiza albifrons	grosbeak weaver	Ploceidae	13	0	6	19	0.295455	0	0.157895	0.202128
Urocolius indicus	red-faced mousebird	Coliidae	15	0	4	19	0.340909	0	0.105263	0.202128
Parahyaena brunnea	brown hyena	Hyaenidae	5	6	7	18	0.113636	0.5	0.184211	0.191489
Microcarbo coronatus	crowned cormorant	Phalacrocoracidae	7	0	10	17	0.159091	0	0.263158	0.180851
Bostrychia hagedash	hadada ibis	Threskiornithidae	8	0	8	16	0.181818	0	0.210526	0.170213
Colius colius	white-backed mousebird	Coliidae	10	3	3	16	0.227273	0.25	0.0789474	0.170213
Vidua chalybeata	village indigobird	Estrildidae	5	0	10	15	0.113636	0	0.263158	0.159574
Pterocles burchelli	Burchell's sandgrouse	Pteroclidae	8	1	5	14	0.181818	0.0833333	0.131579	0.148936
Locustella fluviatilis	river warbker	Locustellidae	7	4	2	13	0.159091	0.333333	0.0526316	0.138298
Anas platyrhynchos	mallard	Anatidae	6	0	7	13	0.136364	0	0.184211	0.138298
Otomys angoniensis	Angoni vlei rat	Muridae	5	2	6	13	0.113636	0.166667	0.157895	0.138298
Columba livia	rock pigeon	Columbidae	9	1	2	12	0.204545	0.0833333	0.0526316	0.12766
Mastomys coucha	southern African mastomys	Muridae	7	0	5	12	0.159091	0	0.131579	0.12766
Laephotis capensis	Cape serotine	Vespertilionidae	2	0	8	10	0.0454545	0	0.210526	0.106383
Tricholaema leucomelas	pied barbet	Lybiidae	7	0	3	10	0.159091	0	0.0789474	0.106383
Miniopterus fraterculus	lesser long-fingered bat	Miniopteridae	4	0	5	9	0.0909091	0	0.131579	0.0957447
Plocepasser mahali	white-browed sparrow-weaver	Passeridae	4	0	5	9	0.0909091	0	0.131579	0.0957447
Tachybaptus ruficollis	little grebe	Podicipedidae	1	0	8	9	0.0227273	0	0.210526	0.0957447
Hystrix africaeaustralis	Cape porcupine	Hystricidae	2	2	4	8	0.0454545	0.166667	0.105263	0.0851064
Threskiornis aethiopicus	African sacred ibis	Threskiornithidae	3	0	5	8	0.0681818	0	0.131579	0.0851064
Merops apiaster	European bee-eater	Meropidae	3	0	4	7	0.0681818	0	0.105263	0.0744681
Miniopterus natalensis	Natal long-fingered bat	Miniopteridae	2	0	5	7	0.0454545	0	0.131579	0.0744681
Schismaderma carens	African red toad	Bufonidae	4	0	3	7	0.0909091	0	0.0789474	0.0744681
Vulpes chama	Cape fox	Canidae	2	5	0	7	0.0454545	0.416667	0	0.0744681
Genetta genetta	small-spotted genet	Viverridae	0	5	0	5	0	0.416667	0	0.0531915
Himantopus himantopus	black-winged stilt	Recurvirostridae	1	0	4	5	0.0227273	0	0.105263	0.0531915
Pteronetta hartlaubii	Hartlaub's duck	Anatidae	0	0	5	5	0	0	0.131579	0.0531915
Galerella sanguinea	slender mongoose	Herpestidae	0	4	0	4	0	0.333333	0	0.0425532
Pterocles namaqua	Namaqua sandgrouse	Pteroclidae	3	0	1	4	0.0681818	0	0.0263158	0.0425532
Redunca fulvorufula	mountain reedbuck	Bovidae	4	0	0	4	0.0909091	0	0	0.0425532
Scotophilus viridis	eastern greenish yellow bat	Vespertilionidae	1	0	3	4	0.0227273	0	0.0789474	0.0425532
Bubulcus ibis	cattle egret	Ardeidae	0	0	3	3	0	0	0.0789474	0.0319149
Ciconia nigra	black stork	Ciconiidae	2	0	1	3	0.0454545	0	0.0263158	0.0319149
Cryptomys holosericeus	Common mole-rat	Bathyergidae	0	0	3	3	0	0	0.0789474	0.0319149
Cynictis penicillata	yellow mongoose	Herpestidae	2	1	0	3	0.0454545	0.0833333	0	0.0319149
Elephantulus brachyrhynchus	short-snouted elephant shrew	Macroscelididae	0	3	0	3	0	0.25	0	0.0319149
Emberiza flaviventris	golden-breasted bunting	Fringillidae	2	0	1	3	0.0454545	0	0.0263158	0.0319149
Lanius collurio	red-backed shrike	Laniidae	2	0	1	3	0.0454545	0	0.0263158	0.0319149
Lophotis ruficrista	red-crested korhaan	Otididae	0	3	0	3	0	0.25	0	0.0319149
Loxodonta africana	African savanna elephant	Elephantidae	3	0	0	3	0.0681818	0	0	0.0319149
Rhinopomastus cyanomelas	common scimitar-bill	Rhinopomastidae	0	0	3	3	0	0	0.0789474	0.0319149
Stigmochelys pardalis	leopard tortoise	Testudinidae	2	0	1	3	0.0454545	0	0.0263158	0.0319149
Sylvicapra grimmia	common duiker	Bovidae	2	1	0	3	0.0454545	0.0833333	0	0.0319149
Tragelaphus angasii	nyala	Bovidae	0	0	3	3	0	0	0.0789474	0.0319149
Coracias caudatus	lilac-breasted roller	Coraciidae	0	0	2	2	0	0	0.0526316	0.0212766
Gerbilliscus leucogaster	Bushveld gerbil	Muridae	2	0	0	2	0.0454545	0	0	0.0212766
Mus minutoides	African pygmy mouse	Muridae	0	0	2	2	0	0	0.0526316	0.0212766
Oena capensis	namaqua dove	Columbidae	1	0	1	2	0.0227273	0	0.0263158	0.0212766
Pelomedusa galeata	cape terrapin	Pelomedusidae	1	0	1	2	0.0227273	0	0.0263158	0.0212766
Python natalensis	Southern African rock python	Pycnonotidae	0	0	2	2	0	0	0.0526316	0.0212766
Pyxicephalus adspersus	African Bullfrog	Pyxicephalidae	2	0	0	2	0.0454545	0	0	0.0212766
Quelea quelea	red-billed quelea	Ploceidae	1	0	1	2	0.0227273	0	0.0263158	0.0212766
Raphicerus campestris	steenbok	Bovidae	0	2	0	2	0	0.166667	0	0.0212766
Turtur tympanistria	tambourine dove	Columbidae	1	0	1	2	0.0227273	0	0.0263158	0.0212766
Aethomys chrysophilus	red rock rat	Muridae	0	0	1	1	0	0	0.0263158	0.0106383
Clamator jacobinus	Jacobin cuckoo	Cuculidae	0	0	1	1	0	0	0.0263158	0.0106383
Curruca subcoerulea	chestnut-vented warbler	Sylviidae	1	0	0	1	0.0227273	0	0	0.0106383
Dendroperdix sephaena	crested francolin	Phasianidae	1	0	0	1	0.0227273	0	0	0.0106383
Estrilda astrild	common waxbill	Estrildidae	0	0	1	1	0	0	0.0263158	0.0106383
Lemniscomys rosalia	single-striped grass mouse	Muridae	1	0	0	1	0.0227273	0	0	0.0106383
Lepus capensis	cape hare	Leporidae	0	0	1	1	0	0	0.0263158	0.0106383
Mellivora capensis	honey badger	Mustelidae	1	0	0	1	0.0227273	0	0	0.0106383
Orycteropus afer	aardvark	Orycteropodidae	0	1	0	1	0	0.0833333	0	0.0106383
Sagittarius serpentarius	secretary bird	Sagittariidae	0	0	1	1	0	0	0.0263158	0.0106383
Scleroptila shelleyi	Shelley's francolin	Phasianidae	1	0	0	1	0.0227273	0	0	0.0106383
